# SOX7 deficiency causes ventricular septal defects through its effects on endocardial-to-mesenchymal transition and the expression of *Wnt4* and *Bmp2*

**DOI:** 10.1101/2020.12.04.412288

**Authors:** Andrés Hernández-García, Sangbae Kim, Yumei Li, Bum Jun Kim, Hitisha P. Zaveri, Valerie K. Jordan, M. Cecilia Ljungberg, Rui Chen, Rainer B. Lanz, Daryl A. Scott

**Affiliations:** Department of Molecular and Human Genetics, Baylor College of Medicine, Houston, TX, USA; Department of Molecular Physiology and Biophysics, Baylor College of Medicine, Houston, TX, USA; Department of Pediatrics, Baylor College of Medicine, Houston, TX, USA; Jan and Dan Duncan Neurological Research Center at Texas Children’s Hospital, Houston, Texas, USA; Department of Molecular & Cellular Biology, Baylor College of Medicine, Houston, TX, USA; Quantitative and Computational Biosciences, Baylor College of Medicine, Houston, TX, USA

**Keywords:** SOX7, WNT4, BMP2, atrioventricular canal, endocardial-to-mesenchymal transition, ventricular septal defects

## Abstract

*SOX7* is located in a region on chromosome 8p23.1 that is recurrently deleted in individuals with septal defects. *Sox7*^−/−^ embryos die of heart failure around E11.5 due to defects in vascular remodeling. These embryos have hypocellular endocardial cushions with severely reduced numbers of mesenchymal cells. We also observed a ventricular septal defect in a rare *Sox7*^flox/−^;Tie2-Cre embryo that escaped early lethality. This led us to hypothesize that SOX7 plays a critical developmental role in the endocardium of the atrioventricular (AV) canal. We subsequently used AV explant studies to show that SOX7 deficiency leads to a severe reduction in endocardial-to-mesenchymal transition (EndMT). Since SOX7 is a transcription factor, we hypothesized that it functions in the endocardium by regulating the expression of EndMT-related genes. To identify these genes in an unbiased manner, we performed RNA-seq on pooled E9.5 hearts tubes harvested from *Sox7*^−/−^ embryos and their wild-type littermates. We found that *Wnt4* transcript levels were severely reduced, which we confirmed by RNA in situ hybridization. Previous studies have shown that WNT4 is expressed in the endocardium and promotes EndMT by acting in a paracrine manner to increase the expression of BMP2 in the myocardium. Consistent with these findings, we found that *Bmp2* transcript levels were diminished in *Sox7*^−/−^ embryonic hearts. We conclude that SOX7 promotes EndMT in the developing AV canal by modulating the expression of *Wnt4* and *Bmp2*. These data also provide additional evidence that haploinsufficiency of *SOX7* contributes to the congenital heart defects seen in individuals with recurrent 8p23.1 microdeletions.

**SUMMARY STATEMENT:** In the developing atrioventricular canal, SOX7 promotes endocardial-to-mesenchymal transition (EndMT) by positively regulating *Wnt4* and *Bmp2* expression. SOX7 deficiency leads to the development of hypocellular endothelial cushions and ventricular septal defects.
