## Supplemental Table 1 for "SOX7 deficiency causes ventricular septal defects through its effects on endocardial-to-mesenchymal transition and the expression of *Wnt4* and *Bmp2*"

### Sheet: Sheet1
E9.5 WT vs. Sox7-/- heart tubes: 722 differentially expressed genes (p-value < 0.001 and absolute fold change > 2)
Gene	log2FoldChange	p-value	-log10pvalue
Itih2	-7.12157	7.61186e-05	4.11851
Afp	-6.79519	4.10877e-15	14.3863
Serpinf2	-6.03745	6.80631e-05	4.16709
Sox7	-5.66063	8.70334e-13	12.0603
Ttr	-4.77032	2.75035e-10	9.56061
Lhx2	-4.0797	0.000872081	3.05944
Rpph1	-3.9436	0.000228397	3.64131
Shisa3	-3.6531	3.35915e-06	5.47377
Wnt4	-2.95135	1.65288e-06	5.78176
Rmrp	-2.90249	0.00027394	3.56234
Xaf1	-2.89799	0.000383819	3.41587
Gm15645	-2.386	1.00389e-07	6.99831
Lars2	-2.24405	1.36741e-28	27.8641
Pik3r3	-2.24095	3.97973e-06	5.40015
Omd	-2.18041	5.12349e-12	11.2904
Gpr22	-2.15525	3.70758e-06	5.43091
Slc7a14	-2.08029	0.000290595	3.53671
Ppp1r3a	-2.07359	0.000291197	3.53581
Gja4	-2.07076	7.72959e-07	6.11184
Slfn5	-1.89091	4.25276e-05	4.37133
Eef1a2	-1.85814	0.000315988	3.50033
Gm889	-1.8535	0.000505963	3.29588
Cav3	-1.84813	0.000104451	3.98109
Mgst1	-1.84407	0.000744196	3.12831
Dclre1c	-1.7814	1.09012e-07	6.96253
Mpv17l	-1.74985	0.000359519	3.44428
Tmem69	-1.71398	6.06607e-08	7.21709
Tomm5	-1.6499	7.19444e-09	8.143
Mylpf	-1.64967	4.69835e-07	6.32805
Gm11627	-1.60704	0.000828282	3.08182
Dph3	-1.58217	3.56303e-09	8.44818
Plac8	-1.56812	4.57319e-06	5.33978
Slitrk5	-1.56789	3.78617e-05	4.4218
Snhg3	-1.5571	0.000112359	3.94939
Pop5	-1.53114	0.000148188	3.82919
Gtf2a2	-1.51869	1.66136e-09	8.77954
Svip	-1.51281	0.000121118	3.91679
6330403K07Rik	-1.50712	0.000192324	3.71597
Rps27l	-1.4995	6.68765e-12	11.1747
Ndufaf2	-1.49839	8.18399e-05	4.08703
Ppih	-1.49837	3.55328e-07	6.44937
Mrpl20	-1.49288	5.30165e-06	5.27559
Lsm5	-1.49162	1.861e-09	8.73025
Fam165b	-1.47989	2.28479e-05	4.64115
Rn45s	-1.47453	7.55272e-10	9.1219
Tmem29	-1.46676	0.000326852	3.48565
2010012O05Rik	-1.46552	2.06108e-05	4.68591
Mrpl36	-1.46262	1.37374e-06	5.8621
Bola3	-1.45308	4.44659e-07	6.35197
Dctpp1	-1.4479	4.47287e-08	7.34941
Mrpl33	-1.44789	1.85696e-07	6.7312
Dnajc15	-1.44389	1.78054e-09	8.74945
2410022L05Rik	-1.42731	6.71296e-06	5.17309
Rrm2	-1.42253	1.25556e-07	6.90116
Immp1l	-1.41455	1.20715e-08	7.91824
Elof1	-1.4134	1.16263e-06	5.93456
A830007P12Rik	-1.40839	1.07601e-05	4.96818
Jtb	-1.40675	1.19244e-05	4.92356
Ccne1	-1.39749	0.000115337	3.93803
Rab33b	-1.3912	3.88658e-08	7.41043
Tyms	-1.38677	4.76508e-06	5.32193
Tusc2	-1.38432	1.89833e-05	4.72163
Gpr182	-1.3769	0.000288055	3.54052
Lsm6	-1.37605	1.74013e-07	6.75942
Serf1	-1.37604	8.11747e-05	4.09058
Commd2	-1.37542	3.44416e-05	4.46292
Id2	-1.37477	3.32074e-08	7.47877
H2afz	-1.37464	2.94696e-08	7.53063
N6amt2	-1.37351	0.000123732	3.90752
Aven	-1.36977	3.19209e-05	4.49592
Znhit3	-1.35639	0.000383912	3.41577
Ssna1	-1.34786	4.089e-05	4.38838
Itpa	-1.33589	5.29094e-06	5.27647
1810063B05Rik	-1.32966	2.27851e-05	4.64235
Lsm7	-1.32239	2.23922e-07	6.6499
2310003L22Rik	-1.3188	6.00449e-06	5.22152
Fam36a	-1.31596	9.33849e-06	5.02972
Glrx	-1.31342	1.66912e-05	4.77751
Dut	-1.30989	7.64989e-07	6.11634
Ccdc72	-1.30578	2.02498e-08	7.69358
Timm8b	-1.30102	5.21506e-07	6.28274
Dtymk	-1.29403	1.41815e-05	4.84828
Polr2i	-1.29276	0.00014027	3.85304
Cib1	-1.28634	0.000968202	3.01403
Cdk2ap1	-1.28515	1.77935e-07	6.74974
2900010M23Rik	-1.27571	7.86966e-08	7.10404
Fam111a	-1.27564	2.4143e-05	4.61721
Polr2k	-1.27115	3.32614e-06	5.47806
Bola2	-1.27113	4.8376e-06	5.31537
1810035L17Rik	-1.26929	0.000109443	3.96081
1810022K09Rik	-1.26821	3.98717e-08	7.39933
Nup35	-1.26363	0.00054717	3.26188
Usmg5	-1.26326	2.20712e-09	8.65617
Ccar1	-1.25043	1.81798e-07	6.74041
Nudt19	-1.24335	1.39973e-06	5.85396
Itgb3bp	-1.24189	2.0042e-05	4.69806
Chchd7	-1.24186	6.70779e-05	4.17342
Tmem128	-1.2395	5.39267e-05	4.2682
Klhl4	-1.22384	0.000125526	3.90127
Cox19	-1.22168	0.000294859	3.53039
Srsf3	-1.21626	1.09657e-06	5.95996
Igf1	-1.21611	8.11509e-05	4.09071
Deb1	-1.21598	7.21939e-05	4.1415
Tk1	-1.21585	0.000138143	3.85967
Cox16	-1.21518	3.65834e-05	4.43672
Siva1	-1.20813	2.03274e-05	4.69192
Dkc1	-1.20484	1.19345e-05	4.9232
Cdo1	-1.20452	0.000367959	3.4342
Erh	-1.2041	2.57355e-06	5.58947
1110002B05Rik	-1.20178	8.71499e-06	5.05973
Sec61b	-1.20006	2.81187e-06	5.551
Mrpl41	-1.19948	4.57387e-05	4.33972
Ddt	-1.19526	9.30962e-05	4.03107
Hspe1	-1.19297	1.39271e-08	7.85614
Npm3	-1.19259	3.52646e-06	5.45266
1110058L19Rik	-1.19232	0.000984264	3.00689
Asf1a	-1.19179	3.15857e-06	5.50051
Mrps18c	-1.18952	5.11748e-05	4.29094
Tmem183a	-1.18434	7.71773e-06	5.11251
Uqcrh	-1.18356	5.65307e-08	7.24772
Lsm3	-1.18298	6.90395e-06	5.1609
Rpa3	-1.18206	1.16097e-05	4.93518
Mrpl53	-1.18177	2.82207e-06	5.54943
Ccdc25	-1.18166	7.98822e-05	4.09755
Pcbd1	-1.17731	0.000469703	3.32818
Dpy30	-1.17727	6.92666e-07	6.15948
Bbip1	-1.17687	1.52765e-05	4.81598
Ndufb4	-1.17365	1.11245e-07	6.95372
Gcsh	-1.17186	5.03037e-06	5.2984
Ap3s1	-1.17139	8.87193e-06	5.05198
Elovl6	-1.17104	5.25496e-05	4.27943
Psme2	-1.16811	4.04863e-05	4.39269
Ppp1r17	-1.16716	0.000170504	3.76827
Cox4nb	-1.1651	0.000191209	3.71849
Ap4s1	-1.15816	0.000261561	3.58243
Tmem126a	-1.15761	1.83122e-06	5.73726
Mkks	-1.1535	3.91433e-05	4.40734
Fam133b	-1.1518	8.81345e-05	4.05485
Fbxo33	-1.15067	0.000450265	3.34653
Tia1	-1.15005	8.80088e-05	4.05547
Ppil1	-1.14501	9.51289e-05	4.02169
Snrpg	-1.14307	3.46813e-07	6.45991
Ppil3	-1.13921	0.000300073	3.52277
Apoo	-1.13682	0.00049475	3.30561
Rps12	-1.13397	5.62062e-09	8.25022
Fxn	-1.13362	0.000744146	3.12834
Timm8a1	-1.13195	4.78662e-06	5.31997
Hbxip	-1.13074	9.88123e-06	5.00519
Gm17066	-1.12895	0.000479418	3.31929
Gemin7	-1.12756	6.70221e-05	4.17378
Mrpl18	-1.12686	2.45016e-05	4.61081
Calm1	-1.12572	9.9156e-06	5.00368
0610037P05Rik	-1.11677	4.0806e-05	4.38928
Polr2l	-1.11599	0.000233088	3.63248
Pin4	-1.11512	0.000409543	3.3877
Pts	-1.1149	4.55971e-05	4.34106
Mrpl52	-1.11378	3.0323e-05	4.51823
Myeov2	-1.11355	1.0163e-05	4.99298
Nnat	-1.11347	0.000193118	3.71418
Mrps24	-1.11132	9.29103e-05	4.03194
Slbp	-1.11126	6.21023e-05	4.20689
Ppp1r14b	-1.11064	1.83332e-05	4.73676
0610009D07Rik	-1.10869	8.3968e-06	5.07589
Pdf	-1.10765	0.000351837	3.45366
Sec11c	-1.10363	0.000935925	3.02876
Mrps21	-1.10316	1.50472e-05	4.82255
Rangrf	-1.10276	0.000351568	3.45399
Nxt1	-1.10157	0.000554678	3.25596
Dnajc9	-1.1006	8.3808e-05	4.07671
Nmral1	-1.09175	0.000814181	3.08928
2810417H13Rik	-1.08791	7.15952e-05	4.14512
1700123O20Rik	-1.08613	0.000379144	3.4212
Pstk	-1.08169	6.44485e-05	4.19079
Dnajc19	-1.08149	6.87894e-05	4.16248
Ppp1r1a	-1.07775	0.000145316	3.83769
A230046K03Rik	-1.07695	2.56407e-06	5.59107
Pno1	-1.07369	1.85796e-05	4.73096
Tmem223	-1.07296	0.00076539	3.11612
Cflar	-1.07052	0.000198247	3.70279
Hmgn2	-1.06916	3.71845e-07	6.42964
Snrnp27	-1.06877	4.54463e-05	4.3425
Sdhd	-1.06674	1.58146e-06	5.80094
Taf1d	-1.06287	2.14194e-05	4.66919
Snrpd1	-1.06224	4.54734e-06	5.34224
Srsf7	-1.06121	1.10527e-05	4.95653
Snrpe	-1.05973	4.6628e-06	5.33135
Brp44	-1.05832	2.87278e-05	4.5417
Churc1	-1.05794	0.000106534	3.97251
1810009A15Rik	-1.05526	0.000195339	3.70921
2010107E04Rik	-1.05456	1.01303e-06	5.99438
Ift20	-1.05169	0.000739432	3.1311
Uchl3	-1.04861	3.93325e-05	4.40525
Ccdc23	-1.0473	0.000743087	3.12896
Ndufb2	-1.0461	3.59648e-05	4.44412
Dynll1	-1.04198	3.65612e-06	5.43698
Med6	-1.04188	0.000144051	3.84148
Polr2f	-1.03739	7.86002e-05	4.10458
Rpl22l1	-1.0363	4.12904e-07	6.38415
Pcna	-1.03567	4.75508e-05	4.32284
Exosc2	-1.03507	0.000733153	3.13481
Srek1ip1	-1.03249	7.21823e-05	4.14157
Pxmp3	-1.03063	0.000213507	3.67059
Fitm1	-1.03036	0.000949819	3.02236
Lsm1	-1.02652	0.00081742	3.08755
Pbk	-1.02298	0.00031722	3.49864
Twistnb	-1.02119	4.73784e-05	4.32442
Timm9	-1.01925	0.000492071	3.30797
Mrpl11	-1.01721	6.71683e-05	4.17284
Atp5e	-1.01547	1.79477e-06	5.74599
Srsf2	-1.01271	0.000187775	3.72636
Atg5	-1.01052	0.000694628	3.15825
Fam96a	-1.0067	7.17583e-06	5.14413
Tmed5	-1.00456	2.07528e-05	4.68292
Cox6a2	1.00085	0.000190713	3.71962
Rcan1	1.00322	0.000107658	3.96795
Otub2	1.00397	4.9576e-05	4.30473
Soat1	1.0048	5.31888e-05	4.27418
Igf1r	1.00707	3.48133e-05	4.45825
Lpp	1.00837	9.64881e-06	5.01553
Tgfb1	1.00965	0.000588168	3.2305
Grn	1.01226	0.000670037	3.1739
Golga4	1.01306	0.000391368	3.40741
Papss1	1.01642	0.000428056	3.3685
Hmox1	1.01843	0.00064836	3.18818
Mmp15	1.02038	2.59794e-05	4.58537
Tmem57	1.02117	0.000810031	3.0915
Furin	1.02168	8.87322e-05	4.05192
Slc38a10	1.02283	9.88435e-05	4.00505
Gm12070	1.02874	9.7917e-06	5.00914
Akap2	1.02938	1.72312e-06	5.76368
Fndc3a	1.03046	0.000119472	3.92274
Igfbp2	1.03176	5.19874e-05	4.2841
Adam9	1.03192	0.000320995	3.4935
Hip1	1.03354	0.000107011	3.97057
Gtf3c1	1.03531	0.000303979	3.51716
Asph	1.03805	5.56366e-05	4.25464
Ryr2	1.03864	3.18494e-05	4.4969
Flnc	1.04017	3.87852e-06	5.41133
Mtap4	1.04412	1.5654e-05	4.80537
Jmjd6	1.04428	4.06214e-05	4.39125
Sun1	1.04636	0.00032959	3.48203
Mt1	1.05014	0.000451745	3.34511
Adcy6	1.05044	9.97335e-05	4.00116
Ak4	1.05233	8.73013e-06	5.05898
Gapdh	1.05258	4.53402e-07	6.34352
Spats2	1.05262	0.000224549	3.64869
Klhl24	1.05403	0.000165534	3.78111
Slc12a4	1.05434	0.000730306	3.1365
Ncstn	1.05518	0.000220928	3.65575
Scaf1	1.0554	6.76126e-05	4.16997
Eif4a2	1.05576	3.48984e-05	4.45719
Tom1	1.05706	0.000315875	3.50048
Fam117b	1.06261	0.000963019	3.01637
Sh3bp5	1.06297	9.33614e-05	4.02983
Dcbld2	1.06391	1.63161e-06	5.78738
Slc16a3	1.06533	1.04313e-07	6.98166
Prr12	1.06577	0.00062592	3.20348
Pecam1	1.07662	0.000179148	3.74679
Ablim1	1.07981	1.01578e-05	4.9932
Atp2b4	1.08184	0.00036824	3.43387
Tmod1	1.08456	5.30155e-06	5.2756
Fn1	1.08708	7.15771e-06	5.14523
Msn	1.08822	3.32218e-06	5.47858
Gas2l3	1.08904	0.000186346	3.72968
Svil	1.09184	7.10523e-05	4.14842
Gng2	1.09324	1.52125e-05	4.8178
Rras	1.09542	0.000211938	3.67379
Jarid2	1.09712	4.30567e-05	4.36596
Nid2	1.09723	5.23738e-06	5.28089
Bcam	1.10178	4.25635e-05	4.37096
Cyb5r1	1.10188	0.000863624	3.06368
Trak1	1.10201	0.000853804	3.06864
Sept11	1.10504	1.22024e-06	5.91355
Pkm2	1.10836	1.14117e-08	7.94265
Ifrd1	1.11036	0.000299727	3.52327
Nampt	1.11051	1.43781e-06	5.8423
Myo18a	1.11186	1.65079e-05	4.78231
Sipa1l1	1.11488	0.000327634	3.48461
Hnrnpul1	1.11732	3.972e-06	5.40099
Cnn1	1.12127	1.01139e-06	5.99508
Scpep1	1.12169	0.000149996	3.82392
6820431F20Rik	1.1217	4.54147e-06	5.3428
Gpc3	1.12208	9.54486e-08	7.02023
Bcat1	1.1221	1.97991e-06	5.70335
Actn2	1.12264	2.73195e-07	6.56353
Cttnbp2nl	1.12329	2.9561e-05	4.52928
Zkscan17	1.126	0.000297125	3.52706
Lepre1	1.13057	0.000743003	3.12901
Capn6	1.13068	8.0008e-08	7.09687
Dgkk	1.13318	0.000737792	3.13207
Zdhhc9	1.13323	0.000315059	3.50161
Foxj3	1.13593	0.000199278	3.70054
Nedd4	1.13933	1.17071e-07	6.93155
Herpud1	1.14441	4.28857e-05	4.36769
Zfp609	1.14763	0.000182233	3.73937
Hrc	1.14792	2.10961e-06	5.6758
Ckap5	1.15005	2.47221e-06	5.60691
Ubr4	1.152	4.32448e-05	4.36407
Man1c1	1.15262	0.000157341	3.80316
Eid1	1.1549	8.18032e-08	7.08723
BC003331	1.1583	0.000157967	3.80143
Slc2a4	1.15969	0.000476606	3.32184
Ptrf	1.16118	5.91016e-08	7.2284
Zfp9	1.16314	0.000368121	3.43401
Uaca	1.16392	0.000348073	3.45833
Tbl1x	1.16518	2.57124e-05	4.58986
Wipi1	1.16522	0.000307548	3.51209
Akap8l	1.1685	0.000927642	3.03262
Me2	1.16873	4.54462e-06	5.3425
Clybl	1.17187	9.68679e-05	4.01382
Fads3	1.17384	0.000975276	3.01087
Kdm5b	1.1745	1.47311e-06	5.83177
Pacs1	1.17475	6.25556e-05	4.20373
Rcn3	1.17491	1.01657e-06	5.99286
Iqsec1	1.17573	3.60885e-05	4.44263
Col5a1	1.17646	2.31898e-05	4.6347
Sbf2	1.17885	2.39373e-05	4.62092
Dgat2	1.18327	0.000405889	3.39159
Nomo1	1.18519	5.36e-05	4.27084
Anxa5	1.18646	1.68151e-07	6.7743
Kdm4b	1.18732	0.000209638	3.67853
Atg2b	1.18793	0.00062227	3.20602
Rnf19a	1.18799	1.2081e-05	4.9179
Igf2r	1.18953	6.17027e-07	6.2097
Nebl	1.19049	6.51636e-07	6.186
Cdkn1b	1.19423	1.86166e-05	4.7301
Tpd52	1.19679	3.46983e-05	4.45969
Gpi1	1.19764	2.70412e-08	7.56797
Bsg	1.19933	1.32372e-08	7.87821
Aco2	1.20088	5.00137e-07	6.30091
Fam114a1	1.20572	8.42432e-05	4.07447
Cic	1.20672	0.000483478	3.31562
Foxk1	1.20695	0.000799959	3.09693
Aars	1.20716	1.72916e-07	6.76217
Tln1	1.20796	1.13876e-06	5.94357
Adamts9	1.20835	9.95631e-06	5.0019
Iars	1.21138	1.63887e-07	6.78546
Xirp1	1.21296	2.84921e-07	6.54528
Zeb1	1.21375	1.2338e-05	4.90876
Bcar1	1.21772	5.26103e-07	6.27893
Mtr	1.21837	0.000472096	3.32597
Mical2	1.22492	6.92452e-07	6.15961
Ptprs	1.22855	7.01643e-06	5.15388
Arhgap23	1.23029	7.10195e-05	4.14862
App	1.2303	9.56268e-07	6.01942
Olfml2b	1.2312	0.000223756	3.65023
Nfe2l1	1.23143	5.50428e-06	5.2593
Ddah1	1.23281	5.03072e-08	7.29837
Ap3b1	1.23302	4.46844e-06	5.34984
Ehd4	1.23537	1.64074e-08	7.78496
Rara	1.2367	0.00013777	3.86084
Tab3	1.23801	1.57087e-05	4.80386
Igf2bp2	1.23847	5.51707e-08	7.25829
Setd5	1.24123	1.44126e-07	6.84126
Plod3	1.24129	3.81043e-05	4.41903
LOC106740	1.24174	9.47415e-05	4.02346
Spna2	1.24201	1.29896e-07	6.8864
Pcgf5	1.24268	6.99144e-07	6.15543
Phgdh	1.24773	3.1369e-07	6.5035
Lmod3	1.25022	3.20366e-05	4.49435
Ankrd1	1.25124	2.37306e-10	9.62469
Mfge8	1.25217	6.33752e-08	7.19808
Pcdhgc3	1.25644	0.00021816	3.66122
Myocd	1.25725	3.5316e-06	5.45203
Atxn1	1.26065	0.000866076	3.06244
S100a11	1.2613	4.76746e-06	5.32171
Hk1	1.26296	1.34195e-08	7.87226
Insr	1.26581	8.43554e-05	4.07389
Hilpda	1.26848	2.85995e-05	4.54364
Aldh18a1	1.27023	3.90474e-07	6.40841
Cars	1.27049	3.37333e-06	5.47194
Tet1	1.2754	0.000359317	3.44452
2310008H04Rik	1.27605	7.56101e-05	4.12142
Jhdm1d	1.28449	7.85482e-07	6.10486
Amotl2	1.28563	7.36815e-07	6.13264
Magi3	1.28571	2.57111e-06	5.58988
St3gal1	1.28854	3.53863e-05	4.45116
Ccdc6	1.28896	6.38295e-07	6.19498
Kit	1.29159	0.000724601	3.1399
Pgm2	1.29216	5.43444e-10	9.26485
Rhobtb1	1.29502	1.34315e-05	4.87188
Tspan9	1.29563	2.63644e-09	8.57898
Ppme1	1.29774	5.60778e-08	7.25121
Txlnb	1.29954	2.65573e-06	5.57582
Acot2	1.30162	0.000904274	3.0437
Plekha2	1.30246	4.23557e-09	8.37309
Mef2d	1.30616	6.52252e-05	4.18558
Afap1	1.30686	8.32429e-05	4.07965
St6galnac3	1.30894	0.000668279	3.17504
Golga2	1.31176	1.25965e-05	4.89975
Enah	1.3147	2.74094e-07	6.5621
Bcr	1.31645	3.40808e-06	5.46749
Ctsa	1.32207	7.69945e-07	6.11354
Bach2	1.32415	0.00015258	3.8165
Kcnq5	1.33293	0.000704533	3.1521
Nppb	1.33435	6.25668e-11	10.2037
Ypel2	1.33463	0.000133369	3.87494
Pcx	1.33845	0.000211551	3.67459
H6pd	1.33925	0.000478039	3.32054
Agap1	1.33952	0.000141666	3.84874
Pdk1	1.34325	2.31103e-10	9.63619
Klf13	1.34551	3.13319e-07	6.50401
Naga	1.34631	0.000814905	3.08889
Ptgfrn	1.34649	4.82412e-07	6.31658
Eef2k	1.35311	0.000413901	3.3831
Rab27b	1.35701	0.000543208	3.26503
Naglu	1.3631	0.00079942	3.09722
Phf10	1.36473	8.29461e-08	7.0812
Krt18	1.36624	1.55615e-09	8.80795
Hmha1	1.3683	0.000534786	3.27182
Tead1	1.37099	2.07083e-09	8.68386
Pfkl	1.37165	2.45117e-10	9.61063
Aldh2	1.37529	0.000157737	3.80207
Bmp2k	1.37575	3.87179e-05	4.41209
Ankzf1	1.37946	0.000613725	3.21203
Clu	1.3809	9.97425e-06	5.00112
Palld	1.38885	4.27875e-08	7.36868
Ccng2	1.39267	2.49604e-06	5.60275
Alpk3	1.39279	6.24296e-08	7.20461
Atf6	1.39754	1.03054e-06	5.98694
Timp3	1.40753	2.10313e-08	7.67713
Eml2	1.40766	6.53786e-06	5.18456
Atxn2l	1.41318	9.98847e-07	6.0005
Slc7a1	1.41694	3.3641e-08	7.47313
Dyrk2	1.42567	0.000132906	3.87646
Sun2	1.42772	2.46885e-05	4.60751
Zfp395	1.43028	8.74464e-06	5.05826
Gaa	1.4306	1.00727e-05	4.99685
Daam2	1.43069	0.000147621	3.83085
Rgs9bp	1.4348	0.000342752	3.46502
Tet2	1.43526	0.000684087	3.16489
Mnt	1.43586	0.000501916	3.29937
Atp11a	1.43819	6.96381e-05	4.15715
Pam	1.439	3.37118e-09	8.47222
Qsox1	1.44157	0.000340122	3.46837
Agrn	1.44218	3.19014e-07	6.49619
Pde4b	1.44346	2.01198e-05	4.69638
Slc6a9	1.44793	0.000257972	3.58843
Atg9a	1.4484	6.89186e-06	5.16166
Rgs6	1.4552	0.000462888	3.33452
Pygl	1.45697	2.74029e-09	8.5622
Plod1	1.46119	8.67207e-07	6.06188
Hexb	1.46554	5.40919e-05	4.26687
Tnks	1.46673	3.44024e-05	4.46341
Golga3	1.4709	0.000129805	3.88671
Ppp1r3c	1.47521	6.409e-09	8.19321
Exoc4	1.47547	9.6684e-05	4.01465
Gpx3	1.47636	1.2613e-12	11.8992
Dync1h1	1.47745	3.07826e-08	7.51169
Slc37a4	1.47922	1.63946e-05	4.7853
Kdelr3	1.48246	7.7881e-05	4.10857
Map3k1	1.48336	7.97854e-07	6.09808
Sorl1	1.48657	0.000144376	3.8405
Nek1	1.49093	9.41571e-05	4.02615
Frem2	1.49104	1.34692e-05	4.87066
Notch3	1.49149	9.90586e-05	4.00411
Ppp1r13l	1.49395	4.81885e-06	5.31706
Krt8	1.49702	1.40855e-12	11.8512
Lamc1	1.50358	6.2091e-07	6.20697
Colec12	1.50367	1.68721e-09	8.77283
Myh9	1.50664	8.21694e-09	8.08529
Bnip3	1.50704	4.92951e-13	12.3072
Zfp295	1.51235	0.000158595	3.79971
Ift172	1.51667	0.000265861	3.57534
Itga6	1.52021	2.17149e-12	11.6632
Megf8	1.53373	3.69304e-05	4.43262
Dag1	1.53935	1.0795e-09	8.96678
Kdm6b	1.54604	6.48005e-08	7.18842
2410006H16Rik	1.54713	4.29228e-06	5.36731
D8Ertd82e	1.54814	4.05944e-06	5.39153
Stk32a	1.54816	2.9542e-05	4.52956
Triobp	1.5491	3.4804e-08	7.45837
Mapk8ip3	1.54925	1.62599e-05	4.78888
Cd36	1.55296	2.9475e-08	7.53055
Fbxo10	1.56626	0.000612031	3.21323
Fam169a	1.56907	4.95101e-12	11.3053
C130039O16Rik	1.57637	1.13587e-05	4.94467
Itga5	1.57758	3.94492e-09	8.40396
Baiap2l1	1.57887	6.2238e-05	4.20594
Fras1	1.58388	2.46689e-07	6.60785
Rcor2	1.59641	2.09994e-07	6.67779
Jdp2	1.59816	8.59161e-05	4.06593
Ppard	1.60014	0.000185588	3.73145
Mthfd1l	1.6052	5.47238e-11	10.2618
Cercam	1.60962	1.58498e-05	4.79998
Calcoco1	1.60997	1.26546e-05	4.89775
Pfkp	1.61008	2.08184e-12	11.6816
Heg1	1.61292	1.62821e-05	4.78829
Axl	1.61439	4.02439e-07	6.3953
Slc3a2	1.61563	2.64285e-10	9.57793
Synpo	1.61766	0.00064081	3.19327
Dusp4	1.61797	2.7648e-08	7.55834
Rnf165	1.6239	0.000397715	3.40043
Mxi1	1.62972	3.82996e-09	8.41681
Pvr	1.63427	4.49338e-07	6.34743
Slit3	1.6368	2.00284e-05	4.69835
Anxa2	1.64044	3.68162e-14	13.434
Fam38a	1.64239	6.30858e-07	6.20007
Snhg5	1.64417	0.000344464	3.46286
Cd248	1.64424	2.88226e-06	5.54027
C530008M17Rik	1.64523	2.46387e-09	8.60838
Egln1	1.64636	2.51371e-14	13.5997
Sars	1.64651	3.2804e-12	11.4841
Arrdc3	1.64688	1.34483e-08	7.87133
Lama5	1.64775	2.22067e-06	5.65352
P4ha1	1.64787	1.88114e-11	10.7256
Creb3l2	1.65438	9.97079e-08	7.00127
Usp11	1.66238	8.94558e-10	9.04839
Ndrg2	1.66417	4.36227e-13	12.3603
Nlgn2	1.6744	8.00938e-05	4.0964
Gas7	1.67502	0.000583866	3.23369
Col6a2	1.67591	0.000144758	3.83936
Adamtsl2	1.67782	0.000389554	3.40943
Bend5	1.67987	1.35659e-06	5.86755
Rhbdd1	1.68304	2.21721e-05	4.65419
Spry1	1.68508	0.000102151	3.99076
Edn1	1.69231	1.32411e-05	4.87808
Rnf217	1.69251	1.24651e-06	5.9043
Gstm1	1.69546	0.000361466	3.44193
Gpt2	1.7013	5.09075e-08	7.29322
Abca3	1.7089	0.000507079	3.29492
Slc16a6	1.71411	1.17987e-05	4.92817
Stc1	1.72965	1.76422e-06	5.75345
Col6a1	1.73055	0.000403539	3.39411
Epha2	1.73088	6.40915e-06	5.1932
Atf3	1.73524	3.81355e-06	5.41867
Hk2	1.73787	2.66628e-14	13.5741
Ntn1	1.7516	1.07907e-08	7.96695
Stxbp1	1.75355	8.99643e-07	6.04593
Mib2	1.75357	5.0933e-05	4.293
Tiam1	1.76292	2.15429e-08	7.6667
Tnfaip3	1.78241	8.7437e-05	4.0583
Sdc4	1.78756	5.84695e-09	8.23307
Pfkfb3	1.79902	6.17721e-09	8.20921
Cyr61	1.80172	3.10325e-14	13.5082
Pgbd1	1.809	0.000193906	3.71241
Flnb	1.81514	1.39469e-09	8.85552
Dos	1.81727	0.000272999	3.56384
Clec1b	1.81853	0.000103769	3.98393
Fzd1	1.82141	2.20639e-09	8.65632
Sik1	1.83072	2.60494e-12	11.5842
Igfbp3	1.83723	1.99812e-10	9.69938
3110057O12Rik	1.83985	5.87827e-06	5.23075
Rnf157	1.84101	2.04811e-05	4.68865
Prnd	1.8469	0.000475106	3.32321
Atp2a3	1.85942	0.000329545	3.48208
Tbl2	1.86133	2.32837e-09	8.63295
Fam19a5	1.86836	0.000137691	3.86109
Loxl2	1.87221	1.46929e-13	12.8329
Lrp8	1.87526	0.000528031	3.27734
Gfod1	1.87592	1.69605e-07	6.77056
Tox3	1.88667	0.000833523	3.07908
Dkk3	1.88821	6.24893e-12	11.2042
Atf5	1.88954	2.09963e-07	6.67786
Mthfd2	1.89057	4.21895e-13	12.3748
Rusc2	1.89501	0.000113608	3.94459
Prkab2	1.8956	5.12549e-11	10.2903
Rgs18	1.90643	0.000870349	3.06031
Sema4d	1.90648	1.12841e-05	4.94753
Maff	1.90951	4.01315e-07	6.39651
Cacna1h	1.91274	1.57152e-09	8.80368
Aebp1	1.92209	1.37028e-07	6.86319
Tmem45a	1.92392	0.000394704	3.40373
Khnyn	1.92999	2.44158e-08	7.61233
Tinagl1	1.93865	6.98015e-13	12.1561
5430407P10Rik	1.95455	2.93052e-09	8.53305
Prune2	1.95822	1.14538e-06	5.94105
Clcn6	1.95973	0.000274188	3.56195
Gm129	1.96209	2.09612e-05	4.67858
Col12a1	1.96656	1.23645e-05	4.90782
Rasl11b	1.97367	2.3505e-13	12.6288
Irs2	1.98097	0.000148927	3.82703
Chst15	1.98586	6.93019e-05	4.15925
Gadd45g	1.99315	0.000132265	3.87855
Slc1a4	2.00458	2.68134e-08	7.57165
Zbtb7b	2.00839	0.000210464	3.67682
Adm	2.02907	5.0188e-09	8.2994
Itpkb	2.03549	9.2667e-05	4.03307
Plod2	2.04512	1.50595e-14	13.8222
Gpr146	2.04722	2.23362e-05	4.65099
Foxo3	2.04962	0.000111553	3.95252
Aldoc	2.06289	1.06607e-08	7.97221
4930583H14Rik	2.06782	7.73136e-13	12.1117
Mmrn1	2.07596	0.00034368	3.46385
Crim1	2.07841	1.15116e-05	4.93886
Bmp6	2.08368	2.36272e-05	4.62659
Shmt2	2.09004	1.78069e-19	18.7494
Ltbp4	2.09834	0.000387821	3.41137
Hspg2	2.10993	3.80122e-14	13.4201
Itgb3	2.1209	6.82903e-12	11.1656
Itpk1	2.13067	0.000132637	3.87734
Anxa4	2.14982	2.49948e-06	5.60215
Gp5	2.15319	0.00019742	3.70461
Creb3l1	2.15601	3.78247e-08	7.42222
Asns	2.16179	2.13009e-17	16.6716
Aplp1	2.16574	4.49532e-07	6.34724
Thsd4	2.16588	3.46322e-12	11.4605
Extl1	2.18346	5.27661e-05	4.27765
Mpp2	2.18948	1.14008e-17	16.9431
Rnf208	2.20405	2.50526e-06	5.60115
Atf4	2.20713	2.41932e-16	15.6163
Myh7	2.20979	0.000650852	3.18652
Prkcq	2.21416	0.000880347	3.05535
Gp1ba	2.21886	1.75313e-05	4.75619
Itga2b	2.22134	5.24018e-08	7.28065
Zswim5	2.22749	2.03185e-09	8.69211
Alox12	2.23365	3.69682e-05	4.43217
Junb	2.2344	2.54636e-06	5.59408
Cacna1s	2.24581	3.8504e-05	4.41449
2200002K05Rik	2.25314	0.000947477	3.02343
Nfkbiz	2.25512	0.000617037	3.20969
Col4a2	2.26244	0.000226387	3.64515
6430598A04Rik	2.27635	0.000126585	3.89762
Prkar1b	2.28317	0.000169919	3.76976
Pik3ip1	2.29733	3.13722e-05	4.50345
Frmd3	2.30465	0.000634447	3.1976
Slc38a3	2.33823	3.3192e-05	4.47897
Igfbp7	2.36508	7.9228e-05	4.10112
Sox17	2.39137	1.68589e-05	4.77317
Gys1	2.3951	7.52566e-20	19.1235
Sema4g	2.39879	4.21224e-06	5.37549
Stmn4	2.40059	0.000283404	3.54759
Pf4	2.40528	7.52181e-13	12.1237
Fosl2	2.41135	1.9328e-08	7.71381
Cebpb	2.41396	7.52945e-08	7.12324
Runx1	2.4277	0.00098699	3.00569
Slc7a5	2.43635	3.3257e-20	19.4781
Plek	2.44816	2.92549e-17	16.5338
Vegfa	2.44856	0.000852047	3.06954
A930001N09Rik	2.45654	1.46831e-06	5.83318
Ero1l	2.45683	0.000107923	3.96689
1810010H24Rik	2.46621	0.000845432	3.07292
Abcc1	2.48997	3.17786e-07	6.49787
Atp7b	2.51376	7.63787e-06	5.11703
Lcp2	2.52326	0.000496449	3.30412
Pycr1	2.52504	1.71086e-10	9.76679
Ctgf	2.53536	1.05227e-21	20.9779
Pck2	2.54655	1.05933e-13	12.975
Thbs1	2.56816	0.000136045	3.86632
Bmp10	2.57631	4.29348e-11	10.3672
Ticam2	2.59548	0.000593039	3.22692
Fermt3	2.59567	1.99315e-09	8.70046
Atg9b	2.62827	5.79152e-05	4.23721
Kcne3	2.63257	1.00872e-05	4.99623
Gadd45a	2.67037	1.18537e-06	5.92615
Masp1	2.6803	3.02242e-07	6.51965
H2-Ab1	2.68435	1.71212e-20	19.7665
Treml1	2.69137	2.35635e-05	4.62776
Etnk2	2.70337	0.000263621	3.57902
Snai3	2.71617	6.35195e-07	6.19709
Fstl4	2.71775	1.65175e-06	5.78206
Diras2	2.72178	1.70036e-07	6.76946
Tmem229a	2.74006	0.000107369	3.96912
F2rl2	2.74539	8.0411e-09	8.09468
Tubb1	2.75583	9.89591e-08	7.00454
Ppbp	2.78266	1.95849e-09	8.70808
Ptprn	2.80407	0.000560118	3.25172
Zbtb8b	2.80507	0.000836585	3.07749
Cox4i2	2.82548	3.81549e-21	20.4184
P4ha2	2.83842	8.7041e-27	26.0603
Sesn2	2.85824	1.43125e-10	9.84428
Lgals3bp	2.87001	7.02668e-06	5.15325
Cyb5r2	2.87063	2.81534e-05	4.55047
Gls2	2.8853	0.000164884	3.78282
Nrn1	2.88934	8.03623e-15	14.0949
Gp9	2.89076	5.49799e-05	4.2598
8430408G22Rik	2.92331	9.36667e-06	5.02841
9330182L06Rik	2.94528	0.000236901	3.62543
Pdgfb	2.94974	4.65481e-06	5.3321
Nrbp2	2.95417	2.33957e-05	4.63086
Sema3e	2.9697	0.000173514	3.76067
Slc2a3	2.97544	3.26072e-34	33.4867
Rab39	2.98064	0.00068376	3.1651
Cyp2s1	3.04019	1.47873e-05	4.83011
Ddit4	3.07648	6.31646e-28	27.1995
A430110N23Rik	3.10555	2.71301e-05	4.56655
1700001L05Rik	3.106	7.29407e-12	11.137
Nppa	3.12626	1.88911e-05	4.72374
Vldlr	3.15978	1.10265e-24	23.9576
Rora	3.16549	0.000124008	3.90655
Krt19	3.17904	2.44926e-48	47.611
Lims2	3.18596	3.54095e-10	9.45088
Eno2	3.1905	8.92772e-06	5.04926
Hspa1a	3.1915	0.000564436	3.24839
Gipr	3.21815	8.99703e-09	8.0459
Ddit3	3.35958	0.000289941	3.53769
Ndrg1	3.41799	2.49833e-17	16.6023
Kbtbd11	3.51421	9.13585e-13	12.0393
Egln3	3.5325	4.80218e-05	4.31856
Col14a1	3.54654	5.55947e-05	4.25497
Bhlhe41	3.64235	3.09396e-09	8.50948
Bhlhe40	3.71034	3.09276e-25	24.5097
Epm2a	3.71861	9.17875e-07	6.03722
Lgals3	3.74968	6.63271e-12	11.1783
Rgs16	3.78926	4.4671e-06	5.34997
Nags	3.87245	7.90224e-06	5.10225
Kcnb1	3.90199	0.000273733	3.56267
A2m	3.92145	2.203e-12	11.657
Apln	4.01372	2.20861e-13	12.6559
Trib3	4.10651	3.82072e-28	27.4179
Sorcs1	4.14194	0.000571427	3.24304
C3	4.14594	1.80657e-08	7.74314
Ier3	4.20571	4.66648e-32	31.331
H2-K1	4.25228	3.15767e-17	16.5006
Ndufa4l2	4.35998	2.4411e-35	34.6124
Adm2	4.42132	1.06177e-10	9.97397
Car9	4.44491	2.35175e-05	4.62861
Lox	4.46508	1.42835e-05	4.84517
Ace	4.48994	0.000297766	3.52612
Lonrf3	4.57233	0.000861051	3.06497
Dpp6	4.67634	3.12755e-16	15.5048
Lrrc24	4.71228	0.000400731	3.39715
Creg2	4.7514	0.000314571	3.50228
Stc2	4.94385	4.4052e-29	28.356
Serpine1	5.29988	1.3128e-33	32.8818
Slc7a3	5.39565	4.59343e-23	22.3379
Gad1	5.47655	3.44044e-05	4.46339
Espn	5.5864	8.07351e-07	6.09294
Chac1	5.93926	4.10881e-17	16.3863
Esm1	6.26377	0.000288537	3.5398
Sprr1a	6.76457	1.66603e-05	4.77832
Sncb	6.86284	1.21645e-09	8.9149
