## Supplemental Table 2 for "SOX7 deficiency causes ventricular septal defects through its effects on endocardial-to-mesenchymal transition and the expression of *Wnt4* and *Bmp2*"

### Sheet: Sheet1
Gene/HALLMARK Gene Set Overlap Matrix
Shown are human gene homologs
Entrez Gene Id	Gene Symbol	HYPOXIA	GLYCOLYSIS	EPITHELIAL_MESENCHYMAL_TRANSITION	MTORC1_SIGNALING	MYOGENESIS	UNFOLDED_PROTEIN_RESPONSE	TNFA_SIGNALING_VIA_NFKB	COAGULATION	UV_RESPONSE_DN	COMPLEMENT	XENOBIOTIC_METABOLISM	IL2_STAT5_SIGNALING	ESTROGEN_RESPONSE_EARLY	APOPTOSIS	P53_PATHWAY	DNA_REPAIR	INFLAMMATORY_RESPONSE	REACTIVE_OXYGEN_SPECIES_PATHWAY	ADIPOGENESIS	MYC_TARGETS_V1
3486	IGFBP3	HY	GL	EMT		MYO
7422	VEGFA	HY	GL	EMT			UNF	TNF
2026	ENO2	HY	GL	EMT											ADI
1289	COL5A1	HY	GL	EMT
54541	DDIT4	HY	GL		MTS		UNF									P53
30001	ERO1A	HY	GL		MTS		UNF
7436	VLDLR	HY	GL		MTS					UV
3099	HK2	HY	GL		MTS								IL2
5033	P4HA1	HY	GL		MTS								IL2
2745	GLRX	HY	GL		MTS														ROS
6781	STC1	HY	GL		MTS
205	AK4	HY	GL		MTS
2542	SLC37A4	HY	GL		MTS
8614	STC2	HY	GL			MYO	UNF							E2
11015	KDELR3	HY	GL				UNF
8870	IER3	HY	GL					TNF							ADI	P53
8660	IRS2	HY	GL					TNF
2719	GPC3	HY	GL															INF
5214	PFKP	HY	GL																ROS
4601	MXI1	HY	GL
8974	P4HA2	HY	GL
5066	PAM	HY	GL
2997	GYS1	HY	GL
55139	ANKZF1	HY	GL
55276	PGM2	HY	GL
5054	SERPINE1	HY		EMT				TNF	COG	UV	COM	XEN						INF
3491	CCN1	HY		EMT				TNF		UV
7128	TNFAIP3	HY		EMT				TNF			COM
6385	SDC4	HY		EMT				TNF
1490	CCN2	HY		EMT
4015	LOX	HY		EMT
8553	BHLHE40	HY			MTS	MYO		TNF		UV			IL2	E2
6515	SLC2A3	HY			MTS			TNF					IL2
1649	DDIT3	HY			MTS										ADI	P53
5211	PFKL	HY			MTS															ADI
2821	GPI	HY			MTS
5163	PDK1	HY			MTS
2597	GAPDH	HY			MTS
4627	MYH9	HY				MYO
2548	GAA	HY				MYO
5507	PPP1R3C	HY				MYO
467	ATF3	HY					UNF	TNF							ADI	P53
23764	MAFF	HY						TNF	COG		COM		IL2
5209	PFKFB3	HY						TNF												ADI
2355	FOSL2	HY						TNF
5155	PDGFB	HY							COG		COM
1027	CDKN1B	HY								UV					ADI
302	ANXA2	HY								UV
4493	MT1E	HY								UV
3162	HMOX1	HY										XEN			ADI	P53
10397	NDRG1	HY											IL2			P53
6095	RORA	HY											IL2
2309	FOXO3	HY														P53
133	ADM	HY																INF
284119	CAVIN1	HY																		ADI
901	CCNG2	HY																		ADI
230	ALDOC	HY
4214	MAP3K1	HY
7163	TPD52	HY
23210	JMJD6	HY
3098	HK1	HY
51316	PLAC8	HY
54800	KLHL24	HY
55076	TMEM45A	HY
5352	PLOD2		GL	EMT	MTS
5351	PLOD1		GL	EMT
5768	QSOX1		GL	EMT
112399	EGLN3		GL		MTS
5091	PC		GL			MYO						XEN
375790	AGRN		GL			MYO
8912	CACNA1H		GL			MYO
4200	ME2		GL
5315	PKM		GL
5836	PYGL		GL
9123	SLC16A3		GL
1284	COL4A2			EMT		MYO					COM
7040	TGFB1			EMT		MYO										P53
1292	COL6A2			EMT		MYO
3398	ID2			EMT				TNF				XEN
1647	GADD45A			EMT				TNF							ADI	P53				ADI
3690	ITGB3			EMT					COG	UV								INF
2335	FN1			EMT					COG		COM
7078	TIMP3			EMT					COG						ADI
7057	THBS1			EMT					COG
3915	LAMC1			EMT						UV
333	APLP1			EMT									IL2
3678	ITGA5			EMT														INF
5817	PVR			EMT														INF
3485	IGFBP2			EMT
1303	COL12A1			EMT
22795	NID2			EMT
4017	LOXL2			EMT
64175	P3H1			EMT
6586	SLIT3			EMT
8985	PLOD3			EMT
3475	IFRD1				MTS	MYO															MYC
8140	SLC7A5				MTS		UNF							E2
6509	SLC1A4				MTS		UNF							E2
440	ASNS				MTS		UNF
10797	MTHFD2				MTS		UNF
10135	NAMPT				MTS			TNF										INF
8503	PIK3R3				MTS					UV
586	BCAT1				MTS							XEN
6472	SHMT2				MTS							XEN
57761	TRIB3				MTS											P53
79071	ELOVL6				MTS															ADI
3336	HSPE1				MTS																MYC
6241	RRM2				MTS
26227	PHGDH				MTS
56902	PNO1				MTS
1974	EIF4A2					MYO	UNF
1191	CLU					MYO			COG		COM				ADI
948	CD36					MYO					COM	XEN								ADI
88	ACTN2					MYO					COM
3479	IGF1					MYO						XEN
3983	ABLIM1					MYO								E2
6840	SVIL					MYO								E2
351	APP					MYO									ADI	P53
2878	GPX3					MYO									ADI				ROS	ADI
6709	SPTAN1					MYO									ADI
4625	MYH7					MYO
1339	COX6A2					MYO
165	AEBP1					MYO
29895	MYLPF					MYO
3270	HRC					MYO
3490	IGFBP7					MYO
4209	MEF2D					MYO
859	CAV3					MYO
1051	CEBPB						UNF	TNF			COM
3376	IARS1						UNF														MYC
1736	DKC1						UNF
22926	ATF6						UNF
23404	EXOSC2						UNF
27257	LSM1						UNF
468	ATF4						UNF
55062	WIPI1						UNF
5832	ALDH18A1						UNF
79094	CHAC1						UNF
9709	HERPUD1						UNF
5341	PLEK							TNF	COG		COM
8837	CFLAR							TNF							ADI
5142	PDE4B							TNF									DRP	INF
1906	EDN1							TNF										INF
3726	JUNB							TNF											ROS
1827	RCAN1							TNF
1846	DUSP4							TNF
23135	KDM6B							TNF
9120	SLC16A6							TNF
2811	GP1BA								COG		COM							INF
718	C3								COG		COM									ADI
8754	ADAM9								COG		COM
2815	GP9								COG		COM
4324	MMP15								COG		COM
5045	FURIN								COG				IL2
2151	F2RL2								COG				IL2
8237	USP11								COG								DRP
5175	PECAM1								COG
5196	PF4								COG
2	A2M								COG
3480	IGF1R									UV			IL2	E2
307	ANXA4									UV			IL2
6541	SLC7A1									UV								INF
4363	ABCC1									UV									ROS
493	ATP2B4									UV
6310	ATXN1									UV
23576	DDAH1									UV
26037	SIPA1L1									UV
3815	KIT									UV
861	RUNX1									UV
3958	LGALS3										COM				ADI
3937	LCP2										COM							INF
308	ANXA5										COM
54331	GNG2										COM
6935	ZEB1										COM
801	CALM1										COM
8445	DYRK2										COM
1969	EPHA2											XEN				P53
50	ACO2											XEN								ADI
1652	DDT											XEN								ADI
217	ALDH2											XEN								ADI
1036	CDO1											XEN
9564	BCAR1											XEN
5805	PTS											XEN
5467	PPARD											XEN
2571	GAD1											XEN
29785	CYP2S1											XEN
4355	MPP2											XEN
57447	NDRG2											XEN
5831	PYCR1											XEN
6560	SLC12A4											XEN
7074	TIAM1												IL2	E2
3482	IGF2R												IL2		ADI
6004	RGS16												IL2			P53		INF
898	CCNE1												IL2
1291	COL6A1												IL2
221143	EEF1AKMT1												IL2
3655	ITGA6												IL2
64332	NFKBIZ												IL2
3875	KRT18													E2	ADI
5914	RARA													E2	ADI
2317	FLNB													E2
21	ABCA3													E2
3880	KRT19													E2
29107	NXT1													E2
3705	ITPK1													E2
3856	KRT8													E2
23030	KDM4B													E2
79875	THSD4													E2
9467	SH3BP5													E2
5111	PCNA															P53	DRP				MYC
27165	GLS2															P53
51065	RPS27L															P53
6206	RPS12															P53
6520	SLC3A2															P53
112	ADCY6																DRP			ADI
1854	DUT																DRP				MYC
7298	TYMS																DRP				MYC
4059	BCAM																DRP
6119	RPA3																DRP
5435	POLR2F																DRP
25874	MPC2																DRP
2958	GTF2A2																DRP
3704	ITPA																DRP
5438	POLR2I																DRP
5440	POLR2K																DRP
131566	DCBLD2																	INF
10507	SEMA4D																	INF
558	AXL																	INF
4710	NDUFB4																		ROS
10542	LAMTOR5																		ROS
4257	MGST1																		ROS
29103	DNAJC15																			ADI
4958	OMD																			ADI
3015	H2AZ1																				MYC
6427	SRSF2																				MYC
6632	SNRPD1																				MYC
1176	AP3S1																				MYC
2079	ERH																				MYC
51690	LSM7																				MYC
6428	SRSF3																				MYC
6432	SRSF7																				MYC
6637	SNRPG																				MYC
